# Modular engineering of an extracellular contractile injection system for protein delivery to mammalian and bacterial cells

**DOI:** 10.64898/2026.05.27.728243

**Authors:** Charles F. Ericson, David Schaumann, Elena R. Toenshoff, Pavel Afanasyev, Martin Pilhofer

## Abstract

Extracellular contractile injection systems (eCIS) are autonomous, proteinaceous macromolecular machines, capable of injecting diverse payloads into target cells and thus, promising for biomedical applications. Central mechanistic aspects such as cargo loading are poorly understood and only a few examples of functional modifications have been reported.

Here, we present “<u>pro</u>grammable <u>CIS</u> (PROCIS),” a versatile delivery platform based on engineered eCIS from *Algoriphagus machipongonensis*. Through structure-guided engineering of the tail fiber, we redirect PROCIS toward mammalian or bacterial targets. Furthermore, we identify a conserved AAA+ family ATPase as a required factor for cargo loading into the inner tube lumen. We characterize an N-terminal cargo loading sequence, which is critical for the loading of cargo and can be repurposed for directing non-native cargos to the tube lumen. Additionally, we demonstrate that a tape measure protein acts as a molecular ruler, allowing for precise tuning of particle length that correlates with cargo capacity. Finally, we integrate our insights and demonstrate the functional delivery of bioactive proteins such as Cre recombinase and beta-lactamase to *E. coli* and HeLa cells, respectively.

Our results provide a framework for understanding the eCIS mechanism and establish PROCIS as a programmable toolkit for the targeted intracellular delivery of large biomolecules.
