## Supplementary material for "Modular engineering of an extracellular contractile injection system for protein delivery to mammalian and bacterial cells": SuppTable1_StrainPlasmid_Table

### Sheet: Sheet1
Strains											From
CFE 060		A. machipongonensis PR1 WT									(Xu, 2022)
CFE 239		A. machipongonensis alg19∆Tip	CFE 060	pCFE 136							This study
CFE 293		A. machipongonesis PR1 alg19∆Tip::T7-linker	CFE 060	pCFE 199							This study
CFE 240		A. machipongonensis alg19∆Tip::GFPnb-Linker	CFE 060	pCFE 139							This study
CFE 267		A. machipongonensis alg19∆tip::Ad5 #1	CFE 060	pCFE 188							This study
CFE 123		A. machipongonensis ΔAlgo15	CFE 060	pCFE 084							This study
CFE 125		A. machipongonensis ΔAlgo16	CFE 060	pCFE 087							This study
CFE 147		A. machipongonensis ΔAlgo15-16	CFE 060	pCFE 110							This study
CFE 316		A. machipongonesis PR1 ∆cgo1-2::cgo1∆LS	CFE 060	pCFE 190							This study
CFE 330		A. machipongonesis PR1 ∆cgo1-2::cgo1∆NTD	CFE 147	pCFE 250							This study
CFE 325		A. machipongonesis PR1 ∆cgo1-2::cgo1∆CTD	CFE 147	pCFE 145							This study
CFE 351		A. machipongonesis PR1 ∆cgo1-2::cgo1∆DUF4157	CFE 147	pCFE 273							This study
CFE 338		A. machipongonesis PR1 ∆cgo1::cgo2∆LS	CFE 123	pCFE 192							This study
CFE 335		A. machipongonesis PR1 ∆cgo1::cgo2∆NTD	CFE 123	pCFE 251							This study
CFE 328		A. machipongonesis PR1 ∆cgo1-2::cgo2∆CTD	CFE 147	pCFE 142							This study
CFE 327		A. machipongonesis PR1 ∆cgo1-2::cgo2∆DUF4157	CFE 147	pCFE 248							This study
CFE 274		A. machipongonensis PR1 ∆cgo1-2::cgo2LS-BlaM	CFE 060	pCFE 191							This study
CFE 284		A. machipongonensis PR1∆cgo1-2::cgo2LS-Cre	CFE 060	pCFE 196							This study
CFE 324		A. machipongonesis PR1 ∆cgo1-2::cgo2LS-mCherry	CFE 060	pCFE 152							This study
CFE 336		A. machipongonesis PR1 ∆cgo1::cgo2-sfGFP	CFE 123	pCFE 130							This study
CFE 243		A. machipongonensis PR1 ∆alg15	CFE 060	pCFE 144							This study
CFE 291		A. machipongonesis PR1 ∆alg15::alg15-E292A	CFE 243	pCFE 198							This study
CFE 285		A. machipongonesis PR1 ∆alg14	CFE 060	pCFE 197							This study
CFE 298		A. machipongonesis PR1 ∆alg14::alg14-10%longer	CFE 285	pCFE 204							This study
CFE 302		A. machipongonesis PR1 ∆alg14::alg14-30%longer	CFE 285	pCFE 211							This study
CFE 304		A. machipongonesis PR1 ∆alg14::alg14-shorter	CFE 285	pCFE 212							This study
CFE 276		A. machipongonensis ∆cgo1-2::cgo2LS-BlaM, al19∆Tip::Ad5 #1	CFE 274	pCFE 191							This study
CFE 312		A. machipongonesis PR1_alg19∆Tip::T7-linker/∆cgo1-2::cgo2LS-cre/alg14-30%-longer	CFE 295	pCFE 231							This study
CFE 264		E. coli Skinny Mini cells	-	-							(Liu, 2012)
CFE 280		E. coli CHS26Cm::LTL	-	-							A gift from The Zechner lab
Plasmids
pCFE 136		pCHIP3_alg19-∆Tip									This study
pCFE 199		pCHIP3_alg19∆Tip::T7-linker									This study
pCFE 139		pCHIP3_alg19-∆Tip::GFPnb-Linker									This study
pCFE 188		pCHIP3_alg19∆Tip::Ad5									This study
pCFE 084		pCHIP3_ΔAlgo15									(Xu, 2022)
pCFE 087		pCHIP3_ΔAlgo16									(Xu, 2022)
pCFE 110		pCHIP3_ΔAlgo15-16									(Xu, 2022)
pCFE 190		pCHIP3_cgo1∆LS_V2									This study
pCFE 250		pCHIP3_∆cgo1-2::cgo1∆NTD									This study
pCFE 145		pCHIP3_cgo1∆CTD									This study
pCFE 273		pCHIP3_cgo1∆DUF4157									This study
pCFE 192		pCHIP3_cgo2∆LS_V2									This study
pCFE 251		pCHIP3_∆cgo1-2::cgo2∆NTD									This study
pCFE 142		pCHIP3_cgo2∆CTD									This study
pCFE 248		pCHIP3_cgo2∆DUF4157									This study
pCFE 191		pCHIP3_cgo2LS-BlaM									This study
pCFE 196		pCHIP3_cgo2LS-Cre									This study
pCFE 152		pCHIP3_∆cgo1-2::cgo2LS-mCherry-Linker									This study
pCFE 130		pCHIP3_Algo16-GFP									This study
pCFE 144		pCHIP3_∆alg15									This study
pCFE 198		pCHIP3_alg15-E292A									This study
pCFE 197		pCHIP3_∆alg14									This study
pCFE 204		pCHIP3_alg14-10%longer									This study
pCFE 211		pCHIP3_alg14-30%longer									This study
pCFE 212		pCHIP3_alg14-Shorter									This study
pCFE 191		pCHIP3_cgo2LS-BlaM_V2									This study
pCFE 231		pCHIP3_alg19∆Tip::T7-linker/∆cgo1-2::cgo2LS-cre/alg14-30%-longer									This study
pCFE 177		SpyTag-sfGFP									(Vester, 2022)
pCFE 180		pNeae2-SpyCatcher									This study
