## Supplementary material for "Modular engineering of an extracellular contractile injection system for protein delivery to mammalian and bacterial cells": SuppTable2_MS_Summary

### Sheet: Sheet1
Mass Spec Data Summary
				unique peptide count
Protein	Function	Molecular weight (kDa)		WT	∆Alg15	∆Alg15::Alg15-E292A		∆cgo1-2::cgo1∆LS	∆cgo1-2::cgo1∆NTD	∆cgo1-2::cgo1∆CTD	∆cgo1-2::cgo1∆DUF4157		∆cgo1-2::cgo2∆LS	∆cgo1-2::cgo2∆NTD	∆cgo1-2::cgo2∆CTD	∆cgo1-2::cgo2∆DUF4157		∆Cgo1-2::cgo2LS-BlaM	∆cgo1-2::cgo2LS-Cre	∆cgo1-2::cgo2LS-mCherry	∆cgo1-2::cgo2LS-sfGFP
Alg16A	Cap	23		31	15	34		14	16	13	6		17	14	16	16		23	19	15	17
Alg16B	Cap adpater	33		40	45	44		19	25	28	6		28	20	28	29		39	26	30	27
Alg2	Sheath	76		104	104	119		59	50	51	8		54	46	53	50		89	47	125	51
Alg1	Tube	16		65	12	70		23	25	26	17		25	16	27	25		64	58	26	24
Alg5	Tube adapter	17		26	0	26		8	9	10	11		10	7	10	10		18	14	11	10
Alg6	Plug	6		8	3	12		0	0	2	2		3	0	3	2		10	2	0	2
Alg7	LysM	27		46	15	53		19	21	21	11		21	18	21	21		46	33	19	22
Alg8	VgrG	64		45	31	40		18	29	34	10		32	18	32	29		37	30	28	29
Alg10	PAAR	9		6	4	5		0	2	0	0		3	0	2	2		6	6	3	2
Alg9	Sheath initiator	16		14	12	14		8	8	7	2		7	4	9	9		12	11	8	6
Alg11	Baseplate 1	119		136	107	139		35	68	74	12		71	49	74	67		110	82	83	70
Alg12	Baseplate 2	108		157	91	156		38	74	75	14		77	50	75	74		143	93	77	77
Alg19	Tail fiber	162		287	173	290		104	119	121	51		122	85	123	113		244	182	142	120
Alg14	Tape measure protein	61		0	0	0		0	0	0	0		0	0	0	0		0	0	0	0
Cgo1	Cargo 1	56		48	0	0		0	0	19	6		0	0	0	0		0	0	0	10
Cgo2	Cargo 2	134		63	0	0		0	0	0	0		0	0	16	41		0	0	5	0
TPR Protein	TPR Protein	34		0	0	0		0	0	0	0		0	0	0	0		0	0	0	0
Alg15	AAA_ATPase	50		0	0	0		0	0	0	0		0	0	0	0		0	0	0	0
																		BlaM	Cre	mCherry	sfGFP
																		46	40	4	0
